# HSF2 protects against proteotoxicity by maintaining cell-cell adhesion

**DOI:** 10.1101/506881

**Authors:** Jenny Joutsen, Alejandro J. Da Silva, Marek A. Budzynski, Jens C. Luoto, Aurelie de Thonel, Jean-Paul Concordet, Valérie Mezger, Délara Sabéran-Djoneidi, Eva Henriksson, Lea Sistonen

## Abstract

Cellular ability to maintain proper protein homeostasis (proteostasis) is essential for survival upon protein-damaging conditions. Heat shock transcription factor 2 (HSF2) is one of the human HSFs activated in response to proteotoxic stress. HSF2 is dispensable for cell survival during acute heat stress, but its amount and DNA-binding activity increase under prolonged proteotoxic stress conditions, such as proteasome inhibition. Nevertheless, the specific role(s) of HSF2 and the global HSF2-dependent gene expression profile during sustained stress have remained elusive. We found that HSF2 is required for cell survival during prolonged proteotoxicity, as shown by treating wild-type and HSF2-deficient human osteosarcoma U2OS cells with the proteasome inhibitor Bortezomib. Strikingly, our RNA-seq analyses revealed that HSF2 disruption leads to marked downregulation of cadherin superfamily genes and subsequent functional impairment of cadherin-mediated cell-cell adhesion. We propose HSF2 as a key regulator of genes belonging to the cadherin superfamily. We also demonstrate that HSF2-dependent downregulation of cadherin-mediated cell-cell adhesion predisposes U2OS cells to Bortezomib-induced proteotoxic stress. In conclusion, we show that by maintaining cell-cell adhesion HSF2 is essential for cell survival and thereby we describe a novel regime in the HSF-mediated protection against stress-induced protein damage.
