## Supplementary material for "HSF2 protects against proteotoxicity by maintaining cell-cell adhesion": Table Supplement 2

### Sheet: HSF2  mutations
	Supplementary table 2. CRISPR-Cas9 induced mutations in HSF2 and HSF1 alleles. The start codon is underlined and the mutations are indicated with red.
		Sequence	Mutation	Protein product
		HSF2
	WT	TGCGCCGCGTTAACAATGAAGCAGAGTTCGAACGTGCCGGCTTTCCTCAGCAAGCTGTGGACGCTTGTGGAGGAAACCCACACTAACGAGTTCATCACCT	-	HSF2 WT protein
	Allele 1	TGCGCCGCGTTAACAATGAAGCAGAGTTCGAACGTGCCGGCTTTCCTCAGCAAGCTGTGGACGCTTGTGGAGGAAACCCACACTAACGAGTTCATCACCT	1 nt deletion	A 61 aa truncated protein (only the 1st 2 aa are identical to HSF2)
	Allele 2	TGCGCCGCGTTAACAATGAAGCAGAGTTCGAACGTGCCGGCTTCCCTCAGCAAGCTGTGGACGCTTGTGGAGGAAACCCACACTAACGAGTTCATCACCT	1 nt deletion + 1 substitution	A 61 aa truncated protein (only the 1st 6 aa are identical to HSF2)
	Allele 3	TGCGCCGCGTTAACAATGAAGCAGAGTTCGAACGTGCCGGCTTTCCTCAGCAAGCTGTGGACGCTTGTGGAGGAAACCCACACTAACGAGTTCATCACCT	20 nt deletion	A 16 aa truncated protein (only the 1st 5 aa are identical to HSF2)
